# CASC3 promotes transcriptome-wide activation of nonsense-mediated decay by the exon junction complex

**DOI:** 10.1101/811018

**Authors:** Jennifer V. Gerbracht, Volker Boehm, Thiago Britto-Borges, Sebastian Kallabis, Janica L. Wiederstein, Simona Ciriello, Dominik U. Aschemeier, Marcus Krüger, Christian K. Frese, Janine Altmüller, Christoph Dieterich, Niels H. Gehring

## Abstract

The exon junction complex (EJC) is an essential constituent and regulator of spliced messenger ribonucleoprotein particles (mRNPs) in metazoans. As a core component of the EJC, CASC3 was described to be pivotal for EJC-dependent nuclear and cytoplasmic processes. However, recent evidence suggests that CASC3 functions differently from other EJC core proteins. Here, we have established human CASC3 knockout cell lines to elucidate the cellular role of CASC3. In the knockout cells, overall EJC composition and EJC-dependent splicing are unchanged. A transcriptome-wide analysis reveals that hundreds of mRNA isoforms targeted by nonsense-mediated decay (NMD) are upregulated. Mechanistically, recruiting CASC3 to reporter mRNAs by direct tethering or via binding to the EJC stimulates mRNA decay and endonucleolytic cleavage at the termination codon. Building on existing EJC-NMD models, we propose that CASC3 equips the EJC with the ability to communicate with the NMD machinery in the cytoplasm. Collectively, our results characterize CASC3 as a peripheral EJC protein that tailors the transcriptome by promoting the degradation of EJC-dependent NMD substrates.
