## Supplementary Table 1 for "CASC3 promotes transcriptome-wide activation of nonsense-mediated decay by the exon junction complex"

### Sheet: Plasmids
Gerbracht et al. 2020 - Supplementary Table S1
Expression of reporter mRNAs
Addgene ID	Name	Vector	Description
108375	pcDNA5/FRT/TO-globin_del5UTR_WT-xrRNA-4H	pcDNA5/FRT/TO	Wild type beta-globin reporter with MVE xrRNA and 4H probe binding sites (Homo sapiens)
108376	pcDNA5/FRT/TO-globin_del5UTR_PTC39-xrRNA-4H	pcDNA5/FRT/TO	PTC39 beta-globin reporter with MVE xrRNA and 4H probe binding sites (Homo sapiens)
	pcDNA5/FRT7TO-TOE1-e6-e8 4H	pcDNA5/FRT/TO	TOE1 minigene reporter with 4H probe binding sites (Homo sapiens)
	pcDNA5/FRT/TO-TOE1 e6-e8 normal-pre-spliced 4H	pcDNA5/FRT/TO	TOE1 minigene reporter prespliced NMD insensitive with 4H probe binding sites (Homo sapiens)
	pcDNA5/FRT/TO-TOE1 e6-e8 NMD-pre-spliced 4H	pcDNA5/FRT/TO	TOE1 minigene reporter prespliced NMD sensitive with 4H probe binding sites (Homo sapiens)
108377	pcDNA5/FRT/TO-TPI_WT-xrRNA-4H	pcDNA5/FRT/TO	Wild type TPI reporter with MVE xrRNA and 4H probe binding sites (Homo sapiens)
108378	pcDNA5/FRT/TO-TPI_PTC160-xrRNA-4H	pcDNA5/FRT/TO	PTC160 TPI reporter with MVE xrRNA and 4H probe binding sites (Homo sapiens)
Expression of rescue proteins
Addgene ID	Name	Vector	Description
	pcDNA5/FRT/TO-FLAG	pcDNA5/FRT/TO	Control bait for mass spectrometry
	pcDNA5/FRT/TO-FLAG-emGFP	pcDNA5/FRT/TO	Control bait for co-immunoprecipitation
	pcDNA5/FRT/TO-FLAG-EIF4A3(siR)	pcDNA5/FRT/TO	Bait for mass spectrometry and co-immunoprecipitation
	PB-CuO-MS2V5-BTZ-GST-BGH	PB-CuO-MCS-BGH-EF1-CymR-Puro	MS2V5-tagged negative control for tethering assay
	PB-CuO-MS2V5-BTZ-FL-BGH	PB-CuO-MCS-BGH-EF1-CymR-Puro	MS2V5-tagged full-length CASC3 construct for tethering assay
	PB-CuO-MS2V5-BTZ-1-480-BGH	PB-CuO-MCS-BGH-EF1-CymR-Puro	MS2V5-tagged CASC3 construct 1-480 for tethering assay
	PB-CuO-MS2V5-BTZ-1-137-BGH	PB-CuO-MCS-BGH-EF1-CymR-Puro	MS2V5-tagged CASC3 construct 1-137 for tethering assay
	PB-CuO-V5 BTZ siRes1+2 f.l. WT	PB-CuO-MCS-IRES-GFP-EF1-CymR-Puro	V5-tagged siRNA-resistant full-length CASC3
	PB-CuO-V5 BTZ siRes 1-480 WT	PB-CuO-MCS-IRES-GFP-EF1-CymR-Puro	V5-tagged siRNA-resistant CASC3 1-480
	PB-CuO-V5 BTZ siRes 1-480 188/218-mut	PB-CuO-MCS-IRES-GFP-EF1-CymR-Puro	V5-tagged siRNA-resistant EJC-binding deficient CASC3 1-480
	PB-CuO-V5 BTZ siRes 110-480 WT	PB-CuO-MCS-IRES-GFP-EF1-CymR-Puro	V5-tagged siRNA-resistant CASC3 110-480
	PB-CuO-V5-BTZ siRes 110-480 188/218-mut	PB-CuO-MCS-IRES-GFP-EF1-CymR-Puro	V5-tagged siRNA-resistant EJC-binding deficient CASC3 110-480
Expression of tethering reporter
Addgene ID	Name	Vector	Description
	pSBtet-Hyg-TPI-4MS2-SMG5-4H	pSBtet-Hyg	TPI reporter with 4MS2 binding sites, SMG5 3' UTR and 4H probe binding sites
Nothern blot probe
Addgene ID	Name	Vector	Description
120390	pGEM4Z globin NB Probe	pGEM4Z	in vitro SP6 Polymerase driven transcription of a beta globin northern blot probe
