## Supplementary Table 3 for "CASC3 promotes transcriptome-wide activation of nonsense-mediated decay by the exon junction complex"

### Sheet: Primers
Gerbracht et al. 2020 - Supplementary Table S3
Primers
RT-PCR
Target	Sense	Sequence
RER1	RER1_e2_se	GGGGACAGTGTGGGAGAATC
RER1	RER1_e6_as	ATCACCAGAATCGGCCAGAA
OCIAD1	OCIAD1_e4_se	CCTTTGGCTGCAACAAGTATG
OCIAD1	OCIAD1_e9_as	TGCAGGTAATCATGACCACCT
MRPL3	MRPL3_e3_se	CCTTGAAGCTGGGCATGATG
MRPL3	MRPL3_e6_as	GCAGCATAAAGAGGAGTGCC
qPCR
Target	Name	Sequence
SRSF2	SRSF2_e2-splice_se	CGGTCTCCAGATCTCGTTCG
SRSF2	SRSF2_e2-e4-splice_as	CTGCTTGCCGATACATCATTTTC
SRSF2	SRSF2_e2-e3-splice_as	CAGGAGACCGCAGCATTTTC
RER1	RER1_e3-e4-splice_se	CCTGCTGCAGGGTTGGTAC
RER1	RER1_e3-e5-splice_se	TTACCTGCTGCAGGATGACGG
RER1	RER1_e6_as	ATCACCAGAATCGGCCAGAA
ZFAS1	ZFAS1-e2-se	GTTAGAGCAGCCAGCGGG
ZFAS1	ZFAS1-e2-e3_as	GCCAACAATAAACTCGTCAGG
GAPDH	GAPDH_qPCR_se	GAGTCAACGGATTTGGTCGT
GAPDH	GAPDH_qPCR_as	TTGATTTTGGAGGGATCTCG
SAT1	SAT1_NEW_e1_splice_se	GTCCGCAAAGGGAAGAAAAGC
SAT1	SAT1_NEW_e3-e5_splice_as	CAATGCTGTGTCCTTCCGG
SAT1	SAT1_NEW_e3-e4_splice_as	GAGACTGTAACCTTCCGGAG
CLN6	CLN6_NEW_e3_splice_se	GCCTACAACGTCATCACGC
CLN6	CLN6_NEW_e4-e5_splice_as	CAAAGGAGTCGATCAGCGTC
CLN6	CLN6_Re-NEW_e4_splice_se	CGTACGTGAGCATCATCATC
CLN6	CLN6_Re-NEW_e4ASS_splice_as	CAAAGGAGTCGATCTAGCAG
EMC9	EMC9-e3-e4-splice_se	AACGATCAGAGCCCTGGGC
EMC9	EMC9_e5_as	GGT TCT CCA GGA CGA TGA CC
EMC9	EMC9-e3-e4ASS-splice_se	GAACGATCAGAGCACTCAAGC
EMC9	EMC9-e4-as	CAGAGGAGTGAGGAGCCAAC
TOE1	TOE1_e6-e7_splice_se	CCTTCCGGAAATGTGAACGG
TOE1	TOE1_e6-e7ASS_splice_se	CCTTCCGGAAATGGCAGTG
TOE1	TOE1 e7-e8-splice_as	ACCAGCCATAAGCCGAGAAG
